# Resistance, heteroresistance and fitness costs drive colistin treatment failure during *Acinetobacter baumannii* pneumonia

**DOI:** 10.1101/2025.07.24.666669

**Authors:** Juan Hernandez-Bird, Bixi He, Leah M. VanOtterloo, Elizabeth B. Billings, Wenwen Huo, Gabriella I C Teodoro, Haley Echlin, Jason M. Rosch, M. Stephen Trent, Ralph R. Isberg

**Affiliations:** Department of Molecular Biology and Microbiology, Tufts University School of Medicine, MA, USA; Department of Microbiology, College of Arts and Sciences, University of Georgia, GA, USA; Department of Infectious Diseases, St Jude Children’s Research Hospital, TN, USA

## Abstract

*Acinetobacter baumannii* is an ESKAPE pathogen linked to healthcare-associated diseases. Due to evolved resistance, last-resort antibiotics such as the lipooligosaccharide (LOS)-targeting colistin are increasingly used to treat multidrug-resistant isolates. To track the evolution of colistin resistance within a host, we performed sequential oropharyngeal infections in immunocompetent or immune-depleted mice in the presence of inhaled colistin. Both resistant and heteroresistant *A. baumannii* strains emerged with *pmrB* mutations that efficiently competed with the susceptible parent in the presence of colistin. These *pmrB* mutants had a fitness cost in the absence of colistin treatment but retained their ability to colonize the host. In contrast, LOS-deficient *A. baumannii* mutants removed the target of colistin, but such mutants were unable to colonize the lung. The two pathogenic *pmrB* mutants showed clear evidence of LOS modification, which was linked to increased transcription of LOS modification enzymes, including the product of the cryptic *eptA* gene. Spontaneous insertion mutations that caused hyperexpression of *eptA* allowed the heteroresistant mutant to develop clinically-significant colistin resistance. Insertion mutations upstream of the *eptA* gene or those disrupting *hns*, which encodes a small histone-like protein, resulted in increased *eptA* transcript, linking expression of this protein to clinically significant resistance. A resistant variant derived from the heteroresistant parent was stable in the absence of drug, but continued passaging selected for colistin-resensitized pseudorevertants that were largely due to disruption of the LOS modification enzymes. Therefore, colistin heteroresistance is an early stage in the stepwise acquisition of stable colistin resistance in *A. baumannii*.

**Significance:** The mutational pathways leading to antibiotic-resistant infections and the role of the immune system in preventing them are poorly understood. Here we employed a colistin-treated mouse pneumonia model of *Acinetobacter baumannii* and observed the evolution of colistin-resistant and heteroresistant mutants in immune-depleted and immunocompetent hosts, respectively. We show that mutations that result in alteration of colistin’s target drive evolutionary pathways to resistance, whereas removal of the target is unlikely to be clinically significant. We demonstrated that the heteroresistant mutant generates subpopulations with higher levels of resistance through insertion mutations in specific gene regions. This study furthers our understanding of how resistance emerges during infection and provides a genetic explanation for the transition from colistin heteroresistance to full resistance.
