## Supplementary Data S1 for "Resistance, heteroresistance and fitness costs drive colistin treatment failure during *Acinetobacter baumannii* pneumonia"

### Sheet: Dataset S1
Dataset S1: Whole genome sequencing of mutants with altered colistin susceptibility in passaged pools.
Isolate	Host State	Line and Passage	Colistin concentration isolated (μg/mL)	Colistin E-test MIC (μg/mL)	Mutation detected
COL17: pmrB(T235I)	Immune-depleted	A, 16	4	16	pmrB(T235I); ABLAC_16720::ISAba25; ABLAC_23900::ISAba1; ABLAC_35150::ISAba13
COL29	Immune-depleted	B, 10	2	6	pmrB(T235I), ABLAC_12660 Δ1bp (819/1569nt)
COL30	Immune-depleted	B, 10	2	6	pmrB(T235I)
COL31	Immune-depleted	B, 10	4	6	pmrB(T235I), ABLAC_06150(T15K)
COL33	Immune-depleted	C, 10	1	0.19	ISAba125 amplification, ABLAC_02730 +GCCTTC (1084/1344nt), ABLAC_25350 Δ1bp (290/387nt)
COL34	Immune-depleted	C, 10	1	0.19	ABLAC_01670 +GAATAT (501/903nt)
COL23: pmrB(A236E)	Immunocompetent	C, 16	2	0.75	pmrB(A236E)
COL26	Immunocompetent	B, 16	4	1.5	pmrA(M12R)
COL27	Immunocompetent	B, 16	4	not determined	pmrA(M12R)
COL28	Immunocompetent	B, 16	4	8	pmrB(T235I), ABLAC_24300(P131S)
					Detected via long-read sequencing analysis (See Dataset S3)
locus:	annotation:	gene name:
ABLAC_07340	Signal transduction histidine kinase	pmrB
ABLAC_07330	Transcriptional regulator	pmrA
ABLAC_12660	Methylmalonate‑semialdehyde dehydrogenase
ABLAC_06150	AcetylCoA carboxylase subunit beta
ABLAC_02730	Sensory histidine kinase in two‑component regulatory system with OmpR	envZ
ABLAC_25350	Hypothetical protein
ABLAC_01670	UDP‑3‑O‑[3‑hydroxymyristoyl] N‑acetylglucosamine deacetylase	lpxC
ABLAC_24300	4‑hydroxyacetophenone monooxygenase
ABLAC_23900	Transcriptional regulator, TetR family
ABLAC_35150	putative thioesterase
ABLAC_16720	asparagine synthase (glutamine-hydrolyzing)
