## Supplementary Data S2 for "Resistance, heteroresistance and fitness costs drive colistin treatment failure during *Acinetobacter baumannii* pneumonia"

### Sheet: Dataset S2
Dataset S2: Mutations present in LOS deficient suppressors selected at 42°C
Isolate (Strain name)	Mutations:
	lpxA	pldA	ponA	msbA	pABLAC2	Others
LOS- (lpxA*)	G142R
LB1	G142R	Δ1bp (84/1152nt)	E147Q		Δ
LB2	G142R	Δ1bp (84/1152nt)	E147Q		Δ
LB3	G142R	Δ1bp (84/1152nt)			Δ
LB4	G142R	Δ1bp (84/1152nt)	E147Q		Δ
LB5	WT
LB6	G142R	Δ1bp (84/1152nt)			Δ
LB7	G142R			L161S	Δ	ABLAC_27930(K112*), ABLAC_09320( V54G), ABLAC_19710(K438N)
LB8	G142R	Δ1bp (84/1152nt)			Δ
LB9	G142R	Δ1bp (84/1152nt)			Δ	ABLAC_25350 (+TG 173/387nt)
LB10	G142R	Δ1bp (84/1152nt)	E147Q		Δ
LB11	G142R	Δ1bp (84/1152nt)			Δ	ABLAC_25350 (+AA 55/387nt)
LB12 (lpxA* pldA* ponA*)	G142R	Δ1bp (84/1152nt)	E147Q		Δ
LB13 (lpxA* pldA* ponAins)	G142R	Δ1bp (84/1152nt)	+GAT (8/2466nt)		Δ
LB14 (lpxA* pldA*)	G142R	Δ1bp (84/1152nt)			Δ
LB15	G142R	Δ1bp (84/1152nt)	E147Q		Δ
LB16	WT
LB17	G142R	Δ1bp (84/1152nt)	E147Q		Δ
LB18	G142R	Δ1bp (84/1152nt)	E147Q		Δ
locus:	annotation:	gene name:
ABLAC_16010	UDP‑N‑acetylglucosamine acyltransferase	lpxA
ABLAC_27920	Phospholipase A1	pldA
ABLAC_03040	Penicillin‑binding protein, 1A family	ponA
ABLAC_09320	2,3,4,5‑tetrahydropyridine‑2,6‑carboxylate N‑succinyltransferase
ABLAC_19710	Pyridine nucleotide‑disulfide oxidoreductase or |NAD(P)/FAD-dependent oxidoreductase
ABLAC_24060	Lipid ABC transporter/ATP-binding protein	msbA
ABLAC_25350	Hypothetical protein
ABLAC_27930	Peptidase M16C associated
pABLAC2	LAC-4 plasmid
