## Supplementary Dataset S3 for "Resistance, heteroresistance and fitness costs drive colistin treatment failure during *Acinetobacter baumannii* pneumonia"

### Sheet: Dataset S3
Dataset S3: Detection of ISAba insertions in pmrB(A236E) isolates after selection for high colistin resistance.
Isolate:	Strain:	BRESEQ mutation:	Insertion sites:	upstream eptA	hns region	ABLAC_36890 (weeH) region	ABLAC_29860 (bpt)	ABLAC_16740	ABLAC_34020	ABLAC_25010	ABLAC_33410	ABLAC_26640 region	ABLAC_27830 (clpS)	ABLAC_28270 (uspA)	ABLAC_23900	ABLAC_35150	ABLAC_16720	ABLAC_20540 region	ABLAC_10090 region	ABLAC_16730	Others:
			Gene (TA%):	ABLAC_18260 (69%), intergenic (79%)	ABLAC_35140 (64.2%), intergenic (80.9%)	0.772	0.619	0.567	0.591	0.646	0.585	0.799	0.591	0.653	0.673	0.667	0.646	0.75	0.702	0.695
I1	A-0-Lo	pmrB(A236E)			ISAba125(→) in 3,671,645 (gene: 102/327)
I2	A-4-Lo	pmrB(A236E)		ISAba25(→) in 1,899,988 (288bp upstream gene)
I3	A-7-Lo	pmrB(A236E), gacS(310C)		ISAba25(→) in 1,900,110 (106bp upstream gene)
I7	B-0-Lo	pmrB(A236E)		ISAba13(→) in 1,900,091 (125bp upstream gene)		ISAba25(←) in 3,858,367 (297bp upstream gene)		ISAba25(->) in 1,743,542 (gene: 1,274/1,347)	ISAba25(←) in 3,543,772 (gene: 65/333)
I8	B-4-Lo	pmrB(A236E)		ISAba13(←) in 1,899,990 (226bp upstream gene)		ISAba25(→) in 3,100,310 (297bp upstream gene)	ISAba25(←) in 3,100,310 (gene: 560/816)
I9	B-7-Lo	pmrB(A236E), clpS(Q90*), eptA(R127H)				ISAba25(←) in 3,858,367 (297bp upstream gene)
I13	C-0-Lo	pmrB(A236E)		ISAba25(←) in 1,900,135 (81bp upstream gene)
I14	C-4-Lo	pmrB(A236E), clpA(A302V)																			3,292bp deletion (3,832,566-3,835,858: ABLAC_36700-36730)
I15	C-7-Lo	pmrB(A236E)		ISAba25(←) in 1,900,131 (85bp upstream gene)																	ABLAC_19220-19310 amplification
I4	A-0-Hi	pmrB(A236E)			ISAba25(→) in 3,671,792 (45bp upstream gene)
I5	A-4-Hi	pmrB(A236E)		ISAba25(←) in 1,900,131 (85bp upstream gene)						ISAba13(→) in 2,610,891 (gene: 125/1,533)	ISAba25 (→) in 3,479,220 (gene:1,508/1,710)
I6	A-7-Hi	pmrB(A236E)		ISAba25(→) in 1,900,053 (163bp upstream gene)								ISAba13(→) in 2,781,806 (592bp upstream gene)	ISAba25(←) in 2,907,235 (gene: 131/414)
I10	B-0-Hi	pmrB(A236E)			ISAba13(←) in 3,671, 670 (gene: 77/327)	ISAba25(←) in 3,858,376 (306bp upstream gene)
I11	B-4-Hi	pmrB(A236E), clpS(+AC 132/414nt)			ISAba13(←) in 3,671,680 (gene: 67/327)	ISAba25(←) in 3,858,376 (306bp upstream gene)
I12	B-7-Hi	pmrB(A236E)			ISAba13(←) in 3,671,680 (gene: 67/327)	ISAba25(←) in 3,858,376 (306bp upstream gene)	ISAba25(←) in 3,099,961 (gene: 211/816)														72bp deletion (17,520-17,641)
I16	C-0-Hi	pmrB(A236E)		ISAba25(→) in 1,899,913 (gene: 2,297/2,319)
I17	C-4-Hi	pmrB(A236E)		ISAba25(→) in 1,899,913 (gene: 2,297/2,319)			ISAba25(→) in 3,100,236 (gene: 486/816)
I18	C-7-Hi	pmrB(A236E), ABLAC_02920(+T -46nt upstream)		ISAba25(→) in 1,899,913 (gene: 2,297/2,319)			ISAba25(→) in 3,100,373 (gene: 623/816)							ISAba25(←) in 2,953,271 (gene: 46/444)
COL17	pmrB(T235I)	pmrB(T235I)													ISAba1 (→) in 2,496,159 (gene: 58/567)	ISAba13 (←) in 3,672,259 (gene: 123/441)	ISAba25 (→) in 1,740,282 (gene: 956/1,722)
COL23	pmrB(A236E)	pmrB(A236E)
	pmrB(T235I) backcrossed	pmrB(T235I)																ISAba13 (→) in 2,157,676 (61bp upstream gene)
	pmrB(A236E) backcrossed	pmrB(A236E), ABLAC_p100090 (T→C -251nt upstream)																ISAba13 (→) in 2,157,676 (61bp upstream gene)	ISAba25(←) in 1,063,373 (81bp upstream gene)	ISAba25 (→) in 1,743,056 (gene: 471/825)
	locus:	annotation:	gene name:
	ABLAC_07340	Signal transduction histidine kinase	pmrB
	ABLAC_32100	GacS-like sensor kinase protein	gacS
	ABLAC_27830	ATP‑dependent Clp protease adaptor protein	clpS
	ABLAC_27820	ATP-binding protease component	clpA
	ABLAC_02920	S-methylmethionine APC transporter
	ABLAC_18270-18280	Putative membrane-associated, metal-dependent hydrolase	eptA
	ABLAC_18260	TonB-dependent receptor (TBDR)
	ABLAC_35140	DNA binding protein	hns
	ABLAC_36890	Putative UDP-galactose phosphate transferase	weeH/itrA
	ABLAC_29860	Arginyl-tRNA-protein transferase	bpt
	ABLAC_16740	outer membrane porin, OprD family
	ABLAC_34020	Putative type III effector HopPmaJ
	ABLAC_25010	PepSY domain protein
	ABLAC_33410	Transporter, CPA2 family
	ABLAC_26640	Multidrug resistance efflux pump
	ABLAC_28270	Universal stress protein	uspA
	ABLAC_23900	Transcriptional regulator, TetR family
	ABLAC_35150	putative thioesterase
	ABLAC_16720	asparagine synthase (glutamine-hydrolyzing)
	ABLAC_20540	hypothetical protein
	ABLAC_10090	putative epimerase, PhzC/PhzF-like protein
	ABLAC_16730	hypothetical protein
